# Endodermal cells use contact inhibition of locomotion to achieve uniform cell dispersal during zebrafish gastrulation

**DOI:** 10.1101/2023.06.01.543209

**Authors:** Jesselynn LaBelle, Tom Wyatt, Stephanie Woo

**Affiliations:** Quantiative and Systems Biology, University of California, Merced, CA USA; Laboratoire Matière et Systèmes Complexes, UMR 7057 CNRS, Université de Paris, France; Department of Molecular Cell Biology, University of California, Merced, CA USA

## Abstract

The endoderm is one of the three primary germ layers that ultimately gives rise to the gastrointestinal and respiratory epithelia and other tissues. In zebrafish and other vertebrates, endodermal cells are initially highly migratory with only transient interactions among one other, but later converge together to form an epithelial sheet. Here, we show that during their early, migratory phase, endodermal cells actively avoid each other through contact inhibition of locomotion (CIL), a characteristic response consisting of 1) actin depolymerization and membrane retraction at the site of contact, 2) preferential actin polymerization along a cell-free edge, and 3) reorientation of migration away from the other cell. We found that this response is dependent on the Rho GTPase RhoA. Expression of dominant-negative (DN) RhoA attenuated migration reorientation after cell-cell contact and increased the amount of time cells spent in contact with each other — behaviors consistent with a loss of CIL. Computational modeling predicted that CIL is required to achieve the efficient and uniform dispersal characteristic of endodermal cells. Consistent with our model, we found that loss of CIL via DN RhoA expression resulted in irregular clustering of cells within the endoderm. Finally, using a combination of pharmacological and genetic perturbations, we identify EphA2 as the cell surface receptor mediating endodermal CIL. Together, our results suggest that endodermal cells use EphA2-and RhoA-dependent CIL as a cell dispersal and spacing mechanism, demonstrating how tissue-scale patterns can emerge from local cell-cell interactions.
