## Supplementary material for "Endodermal cells use contact inhibition of locomotion to achieve uniform cell dispersal during zebrafish gastrulation": Table S1

### Sheet: Sheet1
embryo diameter	660 µm
average cell diameter	13.2 ± 2.6 µm, n = 80 cells
starting number of migrating cells	6hpf ~200 endoderm cells
ending number of migrating cells	10hpf ~400 endoderm cells
average cell velocity	0.06 ± 0.01 µm/s, n = 128 cells
rate of epiboly	based on Kimmel et al., 1955. Developmental Dynamics 203:253-310. Chosen rate of 0.004%/s
angle of movement after collision	23.24 ± 13.26°, n = 20 collisions. Largest angle, 55°, smallest angle 3° degrees
frequency of direction change not due to collision	never observed
animal pole border line	based Liu et al., 2016, Nat. Comm. 7:12603. Endodermal cells do not occupy the region 115 µm from the top of the animal pole on an embryo with a diameter 660 µm

### Sheet: contact duration
For 3 cells followed the entire duration of a 20min video (Sox17_5), time in seconds
cell 1	contact duration	time from initial contact until new contact
1	60	100
2	100	340
3	340	240
4	80	280
5	80	200
6	20 video ends	no further collisions
cell 2
7	100	60
8	160	240
cell 3
9	100	140
10	80	360
11	200	360
12	60	160
13	160	no further collisions

### Sheet: angle measurements
Sox17_4 (Distance in um, angles in degrees)
	X	Y	Distance traveled (from 1 min before contact to 1 min after contact)	Angle (of movement of approaching cell)	Change in angle after contact	Distance (between middle of nucleus of each cell)
1min before contact	298.993	216.1	10.763	137.579	9.246	56.88
1min after contact	306.957	223.34		128.333		39.686
ref cell 1min before contact	298.993	216.824	10.252	-42.325	6.489	54.834
ref cell 1min after contact	306.595	223.702		-48.814		38.479
1min before contact	227.684	295.373	9.557	-105.781	21.089	34.606
1min after contact	220.082	301.165		-126.87		36.198
ref cell 1min before contact	228.408	295.373	9.25	77.593	19.718	37.063
ref cell min after contact	220.444	300.079		57.875		36.758
Sox17_5
	X	Y	Distance traveled (from 1 min before contact to 1 min after contact)	Angle (of movement of approaching cell)	Change in angle after contact	Distance (between middle of nucleus of each cell
1min before contact	317.816	116.557	5.822	-78.232	22.562	35.496
1min after contact	323.607	116.919		-55.67		35.943
ref cell 1min before contact	318.178	116.195	6.212	102.653	26.716	36.357
ref cell 1min after contact	324.331	116.919		129.369		36.522
1min before contact	295.011	72.395	1.211	70.615	-10.633	41.443
1min after contact	296.821	70.586		59.982		37.625
ref cell 1min before contact	295.735	72.033	0.307	-112.694	-7.885	43.159
ref cell 1min after contact	296.821	70.948		-120.579		37
1min before contact	238.181	324.331	4.352	-62.447	7.322	37.562
1min after contact	241.439	332.657		-55.125		29.121
ref cell 1min before contact	238.181	323.246	3.297	115.084	3.971	37.569
ref cell 1min after contact	240.353	329.399		119.055		29.814
Sox17_6
	X	Y	Distance traveled (from 1 min before contact to 1 min after contact)	Angle (of movement of approaching cell)	Change in angle after contact	Distance (between middle of nucleus of each cell
1min before contact	260.262	39.817	21.474	-73.009	-16.991	27.252
1min after contact	281.618	44.885		-90		26.062
ref cell 1min before contact	259.538	39.817	21.106	108.886	-14.251	29.076
ref cell 1min after contact	280.532	44.523		94.635		26.874
1min before contact	247.954	168.319	2.036	22.891	3.184	35.363
1min after contact	248.678	171.939		26.075		37.882
ref cell 1min before contact	247.592	169.767	2.484	-159.717	4.862	35.503
ref cell 1min after contact	249.402	172.663		-154.855		39.187
1min before contact	185.694	258.09	5.354	-124.046	1.217	32.328
1min after contact	190.4	264.605		-122.829		26.708
ref cell 1min before contact	185.332	259.538	5.278	57.619	-2.211	35.147
ref cell 1min after contact	190.4	261.709		55.408		25.503
Sox17_8
	X	Y	Distance traveled (from 1 min before contact to 1 min after contact)	Angle (of movement of approaching cell)	Change in angle after contact	Distance (between middle of nucleus of each cell
1min before contact	314.558	70.586	5.78	-3.366	3.366	36.985
1min after contact	321.074	61.536		0		29.682
ref cell 1min before contact	315.282	70.586	0.917	178.877	-7.007	36.929
ref cell 1min after contact	318.54	60.812		171.87		30.715
1min before contact	308.766	139.361	3.515	-105.255	10.62	24.763
1min after contact	313.11	132.846		-94.635		26.874
ref cell 1min before contact	308.766	141.533	2.81	79.287	5.141	27.261
ref cell 1min after contact	312.748	133.57		84.428		29.823
1min before contact	374.284	325.417	12.395	-40.732	14.963	34.394
1min after contact	386.953	318.54		-25.769		23.313
ref cell 1min before contact	375.732	325.417	9.435	135.855	13.181	34.302
ref cell 1min after contact	385.506	318.902		149.036		21.107
Sox17_07/12/21
	X	Y	Distance traveled (from 1 min before contact to 1 min after contact)	Angle (of movement of approaching cell)	Change in angle after contact	Distance (between middle of nucleus of each cell)
1min before contact	260.985	302.613	7.6364	33.69	15.255	33.933
1min after contact	267.501	298.631		48.945		29.761
ref cell 1min before contact	260.985	303.337	7.97222	-144.324	7.476	34.757
ref cell 1min after contact	267.139	298.269		-136.848		31.755
1min before contact	381.886	307.681	3.23738	115.602	13.799	38.533
1min after contact	384.782	309.128		129.401		26.233
ref cell 1min before contact	381.162	307.681	3.41457	-64.398	12.273	38.533
ref cell 1min after contact	384.058	309.49		-52.125		24.763
